# P4HA2-induced prolyl hydroxylation suppresses YAP1-mediated prostate cancer cell migration, invasion, and metastasis

**DOI:** 10.1101/2021.01.24.428024

**Authors:** Ming Zhu, Ruiqing Peng, Xin Liang, Zhengdao Lan, Ming Tang, Pingping Hou, Jian H. Song, Celia Sze Ling Mak, Jiwon Park, Shui-er Zheng, Ailing Huang, Xingdi Ma, Ruidong Chen, Qing Chang, Christopher J. Logothetis, Abhinav K. Jain, Sue-Hwa Lin, Hiroyuki Katayama, Samir M. Hanash, Guocan Wang

**Author notes:** These authors contributed equally to the work (Ming Zhu, Ruiqing Peng). Correspondence: Guocan Wang.

## Abstract

Yes-associated protein 1 (YAP1), a key player in the Hippo pathway, has been shown to play a critical role in tumor progression. However, the role of YAP1 in prostate cancer cell invasion, migration, and metastasis is not well defined. Through functional, transcriptomic, epigenomic, and proteomic analyses, we showed that prolyl hydroxylation of YAP1 plays a critical role in the suppression of cell migration, invasion, and metastasis in prostate cancer. Knockdown (KD) or knockout (KO) of *YAP1* led to an increase in cell migration, invasion, and metastasis in prostate cancer cells. Microarray analysis showed that the EMT pathway was activated in *Yap1*-KD cells. ChIP-seq analysis showed that YAP1 target genes are enriched in pathways regulating cell migration. Mass spectrometry analysis identified P4H prolyl hydroxylase in the YAP1 complex and YAP1 was hydroxylated at multiple proline residues. Proline-to-alanine mutations of YAP1 isoform 3 identified proline 174 as a critical residue, and its hydroxylation suppressed cell migration, invasion, and metastasis. KO of *P4ha2* led to an increase in cell migration and invasion, which was reversed upon *Yap1* KD. Our study identified a novel regulatory mechanism of YAP1 by which P4HA2-dependent prolyl hydroxylation of YAP1 determines its transcriptional activities and its function in prostate cancer metastasis.
