## Supplementary material for "P4HA2-induced prolyl hydroxylation suppresses YAP1-mediated prostate cancer cell migration, invasion, and metastasis": Suppl. Table 6-7

### Sheet: Table S6_Yap1_activated genes
Supplementary Table 6. 247genes that are downregulated in Yap1 KD cells are among the to 6000 genes based on Cistrome-GO regulatorry potential score (RPScore)
Gne symbol
Katnbl1
Pcdh1
Hist2h2be
4921524J17Rik
Hbegf
Malat1
Lyst
Bcl6b
Nos3
Nipal1
1110046J04Rik
Akr1c18
Phxr4
Gpc6
Spry2
Syne1
Rbpj
9130008F23Rik
Htatip2
Cdc42ep3
Necap1
Nisch
Particl
Klhdc1
Fryl
Kat7
Rgs16
Has1
Rps17
Pbp2
Cyb561
Tslp
Mmp13
Ereg
Cdk19
Cd300lb
Nt5e
Akr1b7
Znrf2
Dennd1b
Dennd6a
Srgap2
Kif2a
Arap2
Ndst3
Nupr1
Tacc2
Dennd2c
Gtpbp2
Evi2b
Zfp36
AA467197
Chrna1
Adssl1
Slc14a1
Myom2
Nefm
Cdh1
Clcn3
Jmjd1c
Clcf1
Ier5
Tnc
Lancl3
1810026B05Rik
Il34
Atg9b
Csnk1e
Micu1
Birc6
Ngef
Prkar2b
Bcr
Syne3
Jam2
Ccl5
Airn
Sgms2
Slc20a1
Srgap3
Nudt13
Deptor
Ptgs2
Mir1931
Klra2
Top1
Samd4
Alcam
Snhg7
Phlda1
Ptges
Nefl
Il33
Golga4
Serac1
1810013L24Rik
Thra
Rsbn1
Abcc1
Slc22a4
Zfp52
Mapk6
Fosb
Celf4
Gadd45a
Neat1
Nmt2
Prrg4
Esd
Tpm1
Rab14
Lat2
H13
Sema4b
Hnrnpr
Zfp143
Per1
Slc25a37
Hnrnpa1
Cldn9
Tbc1d31
Dnajb6
Slc25a30
Aldh2
Pde12
Rnd1
Nt5dc3
Gpr137b
Ppfibp1
Cbfa2t3
Cds2
Vmp1
Dab2
Rassf6
Ggt1
Grm7
Klf5
Asxl2
Nppb
Sh2d5
Nav2
Btg1
Layn
Hs3st5
Rapgef3
S100pbp
Camk2d
Plscr1
Pdlim5
Dlg2
Snhg1
Bdnf
Ampd3
Smg1
Areg
Dsc2
Sertad2
Slc9a5
Rad23b
Gm13889
Thap3
Foxc2
Socs3
Prdm2
Wnt7b
Podxl
Myo6
Arhgap12
Usp47
BB557941
Pthlh
Stk17b
Jarid2
Junb
Lhx8
Rhpn2
Higd2a
Ezr
Socs2
Hp1bp3
Lyn
Osbpl6
Macrod1
Plet1
Mllt3
Sema7a
Cltc
Zfp948
Cstf3
Zmynd10
Elavl1
Npnt
Rdm1
Amn1
Ip6k2
Pvt1
Gng8
Ecm1
E2f8
Serpine1
Ldlrap1
Pdpn
Irs2
Ube2h
Clk3
Gfi1
1700025G04Rik
Rras
Fam131b
Taf15
Plet1os
Hmga1
Vps37b
Mmp10
Ttll1
Magef1
Tmem121
Dll1
Tmem171
Cdkal1
Vcam1
Adam8
Nrip2
Igip
Rap1b
Dusp5
Primpol
Sike1
Gas5
Snx21
Epha2
Arf6
Cd53
Tm6sf1
Itpr2
Cttnbp2nl
Dancr
Bdkrb2
Ern1
Sf3b3
Hnrnpu
Jun
Ahnak
Cdh13
Pafah1b1
Nrf1
Fyco1

### Sheet: Table S7_Yap1_repressed gene
Supplementary Table 7. 194 genes that are upregulated in Yap1 KD cells are among the to 6000 genes based on Cistrome-GO regulatorry potential score (RPScore)
Gene symbol
Chst12
Inhbb
2810004N23Rik
Zfp862-ps
Cnpy2
C1qtnf1
Rfc4
Ankrd49
Dpt
Rdh10
Gne
Ldah
9930012K11Rik
Cpt1a
Dhx37
Fbln5
Pak3
Fzd1
Atp6v0e2
Smarcd3
Cdc45
Arhgap28
Atl1
Scara3
Adamtsl5
Ccl2
Lox
Stxbp4
Gjb4
Klhl30
Serpinf1
Thbs2
Bmper
Itgbl1
Col3a1
Hmgn2
Zfp672
H2-T24
Entpd7
Gm19589
Ehd2
Clp1
Tug1
Cthrc1
Fzd6
Tspan11
Mxra7
Prr9
Olfml3
Grwd1
Aspa
Ror1
Fignl1
F13a1
Rab3il1
Gpr149
Srsf2
Aqp5
Omd
Greb1
Epsti1
Mbnl3
Cst6
Rfc5
Fkbp14
Ptn
1700073E17Rik
Wdr18
Cdc42ep2
Aif1l
Masp1
Ddah1
Cp
Ogn
Pml
Bcan
Btd
Cxcl5
Col1a1
Dkk2
Ch25h
Lum
P2rx6
Gpatch4
Ank3
Angptl7
Adamts5
Rpa2
Mgp
Ccdc80
Sssca1
Anapc1
Apod
Ltbp2
Ncald
Dnaja1
Syt13
Nsg1
Dcn
Ccl7
Trmt61a
Cdkn3
Ptpn6
Cemip
Usp46
Col6a1
Rab40b
Fbn1
Col12a1
Mertk
Abhd11
Afap1l2
Hacd4
Chst15
Tmem119
Mrgprf
Atl3
Patz1
Rrm2
Cbx5
Apcdd1
Tgtp1
Aspn
Emilin1
Ube2cbp
Shroom1
Col6a2
Efnb2
Rgs2
Prss23
Gxylt2
Celf2
Dnajc22
H2-DMa
Camk1g
Kti12
Gm2115
Ifi47
Smpdl3b
Rnd3
S100a4
Itgb3
Adora2b
Spn
Gm3417
Angptl4
Zdhhc3
Hmga2-ps1
Dlat
Dnlz
Pdgfrb
Nt5c2
G0s2
Jrk
Ddx39
Gjb3
Hexim1
Cxcl2
Thbs1
Fam217b
Ccl9
Kank2
Slc4a2
Mttp
A630072M18Rik
Smc3
Dock8
Mvd
Cdh26
B230217C12Rik
Cdc73
Ncaph2
Fstl1
Rgs4
Ccl8
Cdc6
Hipk2
Ap3d1
Slc43a2
Denr
Ccnyl1
G3bp2
Spry1
Clu
Crispld1
Id3
Prickle1
Trim65
Inmt
Ccdc86
Chtf18
Tgfbr2
Pmepa1
Gm14005
